# Alanine catabolism of Paneth cells maintains intestinal stem cell function during dietary restriction

**DOI:** 10.1101/2025.08.28.672976

**Authors:** Ashish Kumar, Sharif Iqbal, Ernesta Nestaite, Nalle Pentinmikko, Martin Broberg, Jack Morikka, Ville Hietakangas, Pekka Katajisto

## Abstract

**Background and aims:** Paneth cell niche promotes the function of intestinal stem cells (ISCs) during reduced food intake, but how ISC activity can be boosted when availability of resources is simultaneously reduced remains unknown.

**Methods:** Mice were subjected to dietary restriction (DR) and *ad libitum* (AL) dietary regime. FACS-sorted DR and AL Paneth cells and Lgr5+ stem cells were co-cultured, and organoid formation supportive capacity of Paneth cells was assessed. The role of Gpt2 – a Paneth cell specific mitochondrial alanine transaminase, was investigated by targeting pharmacologically and genetically in the intestinal organoids. By using U-^13^C labelled Alanine, an intercellular metabolic exchange assay was developed – and a conversion and transport of lactate from Paneth cells to stem cells, was followed by metabolomics. The *in vivo* role of *Gpt2* was investigated in a conditional knock out mouse model.

**Results:** We discovered that an increase in ISC function upon dietary restriction (DR) or DR mimicking condition, is dependent on Gpt2 in Paneth cells. Metabolic tracing of alanine directly showed DR boosts Paneth cell alanine catabolism, increasing lactate production via gluconeogenesis. Alanine derived lactate is shuttled from Paneth cells to neighboring stem cells, promoting TCA cycle and enhancing the ISC function during DR. Correspondingly, pharmacologic inhibition i*n vitro* and genetic targeting of *Gpt2 in vivo* abolished the DR induced capacity of Paneth cells to support ISC function.

**Conclusions:** Our results unravel dynamic intercellular metabolic cooperation in tissue adaptation, where Paneth cells upregulated Gpt2 catabolize increased amount of alanine to generate lactate as a transferable energy source, and to augment stem cell functions under DR.
