## Supplementary table 1 for "Alanine catabolism of Paneth cells maintains intestinal stem cell function during dietary restriction"

### Sheet: Sheet1
	Components added to make ENR Mimetic Media (EMM) lacking Alanine
	Amount added marked in mg/L
	Absent/Deficient in MEM	Amino Acids	Vitamins	Trace Elements	Proteins	Inorganic Salts	Other Components
	Deficient	Arginine + 147.5	Choline Chloride + 8.0				D-Glucose + 2000
	Deficient	Cystine + 31.5	D-Calcium pantothenate + 1.5
	Deficient	Isoleucine + 54.47	Folic Acid + 2.0
	Deficient	Leucine + 59.05	Niacinamide +1.0
	Deficient	Methionine + 17.5	Pyridoxal hydrochloride + 1.0
	Deficient	Phenylalanine + 35.5	Riboflavin + 0.3
	Deficient	Theronine +5.45	Thiamine Hydrochloride + 2.0
	Deficient	Tryptophan + 1.0	I-Inositol +12.6
	Deficient	L-Valine + 6.85
	Deficient	L-Tyrosine + 19.79
	Deficient	L- Lysine + 91.25
	Absent	L-Aspartic Acid + 6.65	Biotin + 0.005	Manganous Chloride + 0.0003	Albu Max II + 400	Cupric Sulfate + 0.002	Ethanolamine + 2.0
	Absent	L-Cysteine + 17.56	Ascorbic Acid Phosphate + 2.5	Sodium Selenite + 0.005	Human transferrin (halo) + 7.5	Ferric Nitrate + 0.05	Hydroxanthine Na + 2.5
	Absent	L-Glutamine + 200	Vitamin B12 +1.0	Ammonium Metavanadate + 0.5	Insulin recombinant full chain + 10.0	Ferric Sulfate + 0.5	Linoleic Acid + 0.05
	Absent	L-Serine + 26.25				Zinc Sulfate + 1.0	Lipoic Acid + 0.2
	Absent	Glycine + 53.45					Putrescine 2HCl + 0.1
	Absent	L-Aspargine + 7.5					Thymidine + 0.4
	Absent	L-Proline + 11.5					Sodium Pyruvate + 50
	Absent						Glutathione + 1.0
