## Supplementary table 2 for "Alanine catabolism of Paneth cells maintains intestinal stem cell function during dietary restriction"

### Sheet: ENR Composition
ENR Media Composition:	Components	Company
	DMEM F/12 Advanced	Gibco
	1X Glutamax	Gibco
	10mM HEPES	Sigma-Aldrich
	1X B-27	Life Technologies
	1X N2	Life Technologies
	100U/ml Penicillin-streptomycin	Sigma-Aldrich
	100ng/ml noggin	Peprotech
	50ng/ml mouse EGF	RnD
	500ng/ml R-spondin	RnD
	1μM NAC	Sigma-Aldrich
	10𝜇M Y-27632 (For initial 2 days for culturing crypts)	Sigma-Aldrich

### Sheet: Primers for qPCR
Actb; CCTCTATGCCAACACAGTGC, CCTGCTTGCTGATCCACATC
Gpt2; CTCTGCACCTACCCAAACCT, CTGGTGATAAAGGCTGCCAC
Slc16A1; ACGCCGGAGTCTTTGGATTT, GGCAGCATTCCACAATGGTC
Rpl13a; GTGGTCCCTGCTGCTCTCAAG, CGATAGTGCATCTTGGCCTTTT
*Normalization of genes of interest is done with Actb

### Sheet: gRNA used for Gpt2 KO Organoids
Guide RNA for Gpt2 targeting:
gScramble 5´- CTAAAACTGCGGATACAATC-3	Non-Targeted
gGpt2: 5´- GCGGTGGAGTACGCTGTGCG-3´	Target Exon 2 of Gpt2

### Sheet: Antibodies Used 
Antibodies and Reagents
Application	Name	Company	Cat. No.
FACS
	Ter119-BV421	BD Biosciences	563998
	CD45-BV421	BD Biosciences	563890
	CD31-BV421	BD Biosciences	562939
	CD24-APC	BD Biosciences	562349
	EpCAM-BV786	BD Biosciences	740958
	SYTOXblue	Thermofisher scientific	S34857
Immunofluorescnece or IHC
	Anti-Rabbit -Lysozyme	Dako	EC3.2.1.17
	Anti-mouse- E-Cadherin	BD Biosciences	610181
	Anti-Rabbit Ki67	Abcam	ab15580
	phospho-S6 (Ser240/244)	Cell Signaling Tech.	5364
	Olfm4	Cell Signaling Tech.	39141
	Anti-mouse Alexa Fluor 594	Life Tech.	A-11032
	Anti- mouse Alexa Fluor 647	Life Tech.	A32728
	Hoechst 33342	Life Tech.	62249
Western Blotting
	Anti-mouse-Gpt2	Proteintech.	16757-1-AP
	Anti-mouse-Gpt1	Proteintech.	16897-1-AP
	Anti-mouse-PDK4	Abcam	ab1100336
	Anti-mouse-Actin	Sigma-Aldrich	A2228
	Anti Rabbit-HRP	Sigma-Aldrich	12-348
	Anti- mouse HRP	CST	7076
